# Structural coordination between active sites of a Cas6-reverse transcriptase-Cas1—Cas2 CRISPR integrase complex

**DOI:** 10.1101/2020.10.18.344481

**Authors:** Joy Y. Wang, Christopher M. Hoel, Basem Al-Shayeb, Jillian F. Banfield, Stephen G. Brohawn, Jennifer A. Doudna

## Abstract

CRISPR-Cas systems provide adaptive immunity in bacteria and archaea by targeting foreign DNA for destruction using CRISPR RNA-guided enzymes. CRISPR immunity begins with integration of foreign sequences into the host CRISPR genomic locus, followed by transcription and maturation of CRISPR RNAs. In a few CRISPR systems, the Cas1 integrase and a Cas6 nuclease are fused to a reverse transcriptase that enables viral sequence acquisition from both DNA and RNA sources. To determine how these components work together, we determined a 3.7 Å resolution cryo-EM structure of a Cas6-RT-Cas1 protein complexed with Cas2, a subunit of the CRISPR integrase. The structure and accompanying mutagenesis experiments provide evidence of bidirectional crosstalk between the Cas1 and RT active sites and unidirectional crosstalk from Cas6 to the Cas1 and RT active sites. Together, these findings suggest regulated structural rearrangements that may coordinate the complex’s different enzymatic activities.

---

CRISPR-Cas (clustered regularly interspaced short palindromic repeats-CRISPR associated) systems provide adaptive immunity against viruses for bacteria and archaea^1,2^. Immunity begins when an integrase comprising the conserved Cas1 and Cas2 proteins incorporates segments of foreign DNA – protospacers – into the host CRISPR locus, which consists of direct repeats separated by virally-derived spacers^3–5^. Transcription and transcript processing generate CRISPR RNAs (crRNAs) that assemble with effector complexes to identify and destroy foreign nucleic acids bearing sequence complementarity to the ~20-nucleotide (nt) spacer segment of the crRNA^6–11^.

Although most CRISPR spacer sequences are derived from DNA phage, a minority of CRISPR-Cas systems include a reverse transcriptase (RT), enabling spacer acquisition from RNA sources^20–29^. In some cases, the RT occurs as a fusion protein together with Cas1 on the RT’s C-terminus that can facilitate DNA-based storage of transcriptional information and has been used as a tool to record cellular transcriptional activity^29^. RT-Cas1s occur primarily in type III CRISPR-Cas systems that target both RNA and DNA, raising the interesting possibility that these variants provide adaptive immunity against RNA phage or other RNA elements^8,30–33^. Notably, many of these RT-Cas1 fusion proteins include an N-terminal Cas6 domain^24,26,34^, which processes CRISPR transcripts into mature crRNAs^35–37^. A recent study showed that the Cas6 domain of a Cas6-RT-Cas1 fusion is required for RNA spacer acquisition and co-evolves with the RT domain^34^. However, the molecular basis for functional coordination between Cas1, RT and Cas6 remains unknown.

To determine how RT activity might coordinate with the CRISPR integrase and with the Cas6 maturation nuclease in the context of a Cas6-RT-Cas1 fusion protein, we determined the 3.7 Å resolution structure of a naturally-occurring *Thiomicrospira* Cas6-RT-Cas1—Cas2 complex using single particle cryo-electron microscopy (cryo-EM) and investigated its activities *in vitro*. We show that in spite of a significant difference in arrangement of the Cas1—Cas2 disposition compared to the most extensively studied CRISPR integrase, the *E. coli* integrase, the Cas6-RT-Cas1—Cas2 complex is functional in carrying out site-specific full-site CRISPR spacer integration of double-stranded DNA (dsDNA) substrates and providing length selectivity. The complex is capable of catalyzing complementary DNA (cDNA) synthesis with both RNA and DNA templates with minimal homology requirements between primer and template, though the structure reveals a unique RT conformation compared to other RT structures. Finally, the structural data and experimental mutagenesis indicate strong crosstalk between the three domains - most notably, an RT-helix that plays a significant role in both RT and Cas1 activities and may be involved in a large structural rearrangement, providing further insight into how the complex coordinates its different activities.
