## Supplementary Data Set 3 for "Structural coordination between active sites of a Cas6-reverse transcriptase-Cas1—Cas2 CRISPR integrase complex"

### Sheet: Figure 2c
Fig. 2c
Time (min)	dsDNA			ssDNA			ssRNA			no protospacer
0	3.04715	4.70875	7.81933	2.65952	1.99116	1.38684	3.96073	0.791748	1.10047	1.1377	2.0777	1.33526
1	10.8498	9.95149	10.5765	5.43675	6.44074	3.46295	4.91813	1.24169	1.8089	4.88728	2.30637	4.50607
5	61.8447	62.6502	56.6938	41.3992	40.6736	55.5055	3.83443	2.001	1.98233	5.29075	5.67649	4.97563
10	97.1892	93.3321	89.9334	61.8594	63.2611	86.8261	4.63562	2.88958	3.30509	5.74048	6.25592	6.83156
30	99.8855	99.6461	99.321	73.2955	76.5823	97.8812	9.69102	4.37419	9.07667	7.85121	8.13153	9.00755
60	99.9072	99.5886	99.4292	75.9966	77.4312	97.0008	15.5676	11.1875	11.9677	10.1389	9.40057	10.8549
120	99.687	99.8113	99.2357	54.3904	79.6794	97.4842	34.2846	20.5298	19.8349	14.1836	11.5639	12.5067

### Sheet: Figure 2f
Fig. 2f
dsDNA ligation			ssDNA ligation			ssRNA ligation
WT	H873A	R835A	WT	H873A	R835A	WT	H873A	R835A
100	1.38044	33.3348	100	3.59267	28.1233	100	0.236933	0
100	9.62139	35.4763	100	15.0097	42.4709	100	0	0.0229492
100	26.3026	36.5698	100	20.0348	65.6557	100	0	0

### Sheet: Figure 3c
Fig. 3c
plasmid only	no protospacer	15 nt	35 nt	55 nt	75 nt	95 nt	115 nt
5.2768	12.8881	78.1488	70.0376	63.678	40.8602	29.5527	46.1027
5.61132	16.3972	81.9645	88.923	75.8225	49.7772	41.5455	50.5098
5.92185	19.0394	85.1751	72.9445	62.8989	38.5699	27.8677	37.2635

### Sheet: Figure 3d
Fig. 3d
plasmid only	no protospacer	15 nt	35 nt	55 nt	75 nt	95 nt	115 nt
5.6157	13.0412	75.2337	74.8534	76.1371	50.8491	58.5263	48.034
4.995	13.4448	85.4986	88.0145	86.1972	75.5877	62.5432	55.5813
5.73106	20.6082	72.2794	67.6935	62.8982	56.3026	40.552	37.8288

### Sheet: Figure 4c
Fig. 4c
integration site (bp from leader-repeat junction)	full-site integration	spacer insertion followed by deletion
-144	0	1
-138	0	3
-110	0	1
-106	0	1
-104	0	1
-45	0	2
-25	0	1
0	12	0
+20	0	1
+36	2	0

### Sheet: Figure 5d
Fig. 5d
Cas6-RT-Cas1	Cas2	Cas6-RT-Cas1--Cas2
0.853	-0.002	2.598
0.583	0.002	1.877
1.134	0.003	2.196

### Sheet: Figure 6c
Fig. 6c
dsDNA ligation
WT	H873A*	R835A*	D540A	K574A	R37A		*Data also represented in Figure 2f
100	1.38044	33.3348	79.9703	93.6518	201.643
100	9.62139	35.4763	79.1215	81.8781	245.935
100	26.3026	36.5698	70.6998	64.2345	233.797
ssDNA ligation
WT	H873A*	R835A*	D540A	K574A	R37A
100	3.59267	28.1233	60.1078	48.5094	136.315
100	15.0097	42.4709	45.2229	66.2745	161.351
100	20.0348	65.6557	96.2702	97.5594	232.458
ssRNA ligation
WT	H873A*	R835A*	D540A	K574A	R37A
100	0.236933	0	17.9061	12.8831	21.5289
100	0	0.0229492	20.6883	19.2714	32.8673
100	0	0	16.3286	14.0254	25.0472

### Sheet: Figure 6d
Fig. 6d
WT	H873A	R835A	D540A	K574A	R37A	no protein
2.273	1.534	1.323	0.07	0.066	0.864	0.057
2.766	1.273	1.086	0.066	0.066	0.934	0.06
2.336	1.538	1.025	0.067	0.072	1.381	0.06

### Sheet: Figure 6e
Fig. 6e
Cas2 only	WT	H873A	R835A	D540A	K574A	R37A
1.35282	97.4998	98.2084	97.711	97.9748	97.6474	12.7487
0.315207	97.5732	98.4853	97.762	97.7954	97.721	13.1085
0.250633	97.3888	98.0615	97.5413	97.5228	97.192	10.0156
